# Experimental evolution of root-associated microbial communities

**DOI:** 10.64898/2026.09.18.752712

**Authors:** Niklas Kiel, Kathrin Wippel, Ruben Garrido-Oter

## Abstract

Microbial communities associated with plants are dynamic ecosystems whose structure and functions influence host health and fitness. While the ecological roles and beneficial function of plant microbiomes are increasingly well understood, the evolutionary dynamics that shape them over time remain unclear. Experimental evolution constitutes a powerful tool to study microbial adaptation, but so far, its application has been largely focused on free-living or single-species populations. Here, we use experimental evolution to test whether taxonomically complex synthetic bacterial communities can adapt to novel plant hosts. We show that replicate microbial communities undergo rapid and parallel genomic evolution, with measurable gains in colonization fitness. Adaptive changes involved mutations in regulatory processes, motility, and core metabolism, leading to significant fitness gains across diverse taxa. Our findings demonstrate that the plant host can drive microbiome evolution without disrupting the stability of the root microbiota.
