## Supplemental Table 5 for "Experimental evolution of root-associated microbial communities"

### Sheet: S5_adaptive_mutations_pacbio
Strain	ΔFitness (%)	P-value (FDR)	Contig	Feature	Location	Distance	SynCom	Plant	KEGG	Alias	Ancestral	Evolved
Root480	376.62	0.00012207	Root480_contig_1	CDS	1277616	0	at	gifu	K00786	E2.4.-.-	A	G
Root480	376.62	0.00012207	Root480_contig_1	CDS	589665	0	at	gifu	K16150	K16150	C	A
LjRoot60	116.85	0.000152588	LjRoot60_contig_1	CDS	3600869	85	lj	col0	K00404	ccoN	C	CG
LjRoot60	116.85	0.000152588	LjRoot60_contig_1	CDS	3353762	52	lj	col0	K02663	pilN	T	TA
LjRoot60	116.85	0.000152588	LjRoot60_contig_1	CDS	3230440	0	lj	col0	K02667	pilR, pehR	G	GC
LjRoot60	116.85	0.000152588	LjRoot60_contig_1	CDS	3056787	0	lj	col0	K01589	purK	T	C
LjRoot60	116.85	0.000152588	LjRoot60_contig_1	CDS	2795286	0	lj	col0	K03284	corA	C	T
LjRoot60	116.85	0.000152588	LjRoot60_contig_1	CDS	2284474	0	lj	col0	K02416	fliM	C	CGACAG
LjRoot60	116.85	0.000152588	LjRoot60_contig_1	CDS	1739115	0	lj	col0	K01915	glnA, GLUL	T	A
LjRoot60	116.85	0.000152588	LjRoot60_contig_1	CDS	1284472	0	lj	col0		hypothetical protein	C	CATCGGTTGCGCGATCGGCCGGCGGCCACGCTGGTAG
LjRoot60	116.85	0.000152588	LjRoot60_contig_1	CDS	1284458	0	lj	col0		hypothetical protein	TG	T
LjRoot262	106.19	0.000152588	LjRoot262_contig_1	CDS	4469648	0	lj	col0	K20971	ladS	GCC	G
LjRoot262	106.19	0.000152588	LjRoot262_contig_1	tRNA	938901	32	lj	col0		tRNA-Glu(ctc)	GC	G
LjRoot262	106.19	0.000152588	LjRoot262_contig_1	CDS	938835	0	lj	col0	K00380	cysJ	G	C
LjRoot262	106.19	0.000152588	LjRoot262_contig_1	CDS	938833	0	lj	col0	K00380	cysJ	CG	C
LjRoot262	106.19	0.000152588	LjRoot262_contig_1	CDS	938828	0	lj	col0	K00380	cysJ	G	T
LjRoot262	106.19	0.000152588	LjRoot262_contig_1	CDS	938826	0	lj	col0	K00380	cysJ	T	G
LjRoot262	106.19	0.000152588	LjRoot262_contig_1	CDS	938823	0	lj	col0	K00380	cysJ	A	C
LjRoot262	106.19	0.000152588	LjRoot262_contig_1	CDS	938821	0	lj	col0	K00380	cysJ	G	C
LjRoot262	106.19	0.000152588	LjRoot262_contig_1	CDS	938818	0	lj	col0	K00380	cysJ	CAA	C
LjRoot262	106.19	0.000152588	LjRoot262_contig_1	CDS	938813	0	lj	col0	K00380	cysJ	G	T
LjRoot262	106.19	0.000152588	LjRoot262_contig_1	CDS	938812	0	lj	col0	K00380	cysJ	A	T
LjRoot262	106.19	0.000152588	LjRoot262_contig_1	CDS	938807	0	lj	col0	K00380	cysJ	G	C
LjRoot262	106.19	0.000152588	LjRoot262_contig_1	CDS	938804	0	lj	col0	K00380	cysJ	T	C
LjRoot262	106.19	0.000152588	LjRoot262_contig_1	CDS	938800	0	lj	col0	K00380	cysJ	T	C
LjRoot262	106.19	0.000152588	LjRoot262_contig_1	CDS	938799	0	lj	col0	K00380	cysJ	C	G
LjRoot262	106.19	0.000152588	LjRoot262_contig_1	CDS	938798	0	lj	col0	K00380	cysJ	C	G
LjRoot262	106.19	0.000152588	LjRoot262_contig_1	CDS	938791	0	lj	col0	K00380	cysJ	T	C
LjRoot262	106.19	0.000152588	LjRoot262_contig_1	CDS	938790	0	lj	col0	K00380	cysJ	A	G
LjRoot262	106.19	0.000152588	LjRoot262_contig_1	CDS	938786	0	lj	col0	K00380	cysJ	G	T
LjRoot262	106.19	0.000152588	LjRoot262_contig_1	CDS	938780	0	lj	col0	K00380	cysJ	A	ATGC
LjRoot262	106.19	0.000152588	LjRoot262_contig_1	CDS	938779	0	lj	col0	K00380	cysJ	T	G
LjRoot262	106.19	0.000152588	LjRoot262_contig_1	CDS	938778	0	lj	col0	K00380	cysJ	G	C
LjRoot262	106.19	0.000152588	LjRoot262_contig_1	CDS	938776	0	lj	col0	K00380	cysJ	A	G
LjRoot262	106.19	0.000152588	LjRoot262_contig_1	CDS	938773	0	lj	col0	K00380	cysJ	C	G
LjRoot262	106.19	0.000152588	LjRoot262_contig_1	CDS	938768	0	lj	col0	K00380	cysJ	A	C
LjRoot262	106.19	0.000152588	LjRoot262_contig_1	CDS	938767	0	lj	col0	K00380	cysJ	C	G
LjRoot262	106.19	0.000152588	LjRoot262_contig_1	CDS	938764	0	lj	col0	K00380	cysJ	C	G
LjRoot262	106.19	0.000152588	LjRoot262_contig_1	CDS	938760	0	lj	col0	K00380	cysJ	TTTG	T
Root142	94.99	0.000305176	Root142_contig_1	CDS	1967516	0	at	gifu		hypothetical protein	T	G
Root142	94.99	0.000305176	Root142_contig_2	CDS	1657570	0	at	gifu	K13590	dgcB	T	C
Root142	94.99	0.000305176	Root142_contig_1	CDS	1604478	0	at	gifu	K02986	RP-S4, rpsD	A	C
Root142	94.99	0.000305176	Root142_contig_1	CDS	815368	0	at	gifu		hypothetical protein	G	A
Root142	94.99	0.000305176	Root142_contig_1	CDS	815228	0	at	gifu		hypothetical protein	T	C
Root142	94.99	0.000305176	Root142_contig_1	CDS	815155	0	at	gifu		hypothetical protein	G	A
Root142	94.99	0.000305176	Root142_contig_1	CDS	815153	0	at	gifu		hypothetical protein	G	C
Root142	94.99	0.000305176	Root142_contig_1	CDS	815152	0	at	gifu		hypothetical protein	G	A
Root142	94.99	0.000305176	Root142_contig_1	CDS	815151	0	at	gifu		hypothetical protein	C	A
Root142	94.99	0.000305176	Root142_contig_1	CDS	815148	0	at	gifu		hypothetical protein	A	T
Root142	94.99	0.000305176	Root142_contig_1	CDS	815144	0	at	gifu		hypothetical protein	A	C
Root142	94.99	0.000305176	Root142_contig_1	CDS	815141	0	at	gifu		hypothetical protein	C	CGACGGT
Root142	94.99	0.000305176	Root142_contig_1	CDS	815137	0	at	gifu		hypothetical protein	T	A
Root142	94.99	0.000305176	Root142_contig_1	CDS	815136	0	at	gifu		hypothetical protein	C	G
Root142	94.99	0.000305176	Root142_contig_1	CDS	815135	0	at	gifu		hypothetical protein	C	T
Root142	94.99	0.000305176	Root142_contig_1	CDS	815130	0	at	gifu		hypothetical protein	G	A
Root142	94.99	0.000305176	Root142_contig_1	CDS	815129	0	at	gifu		hypothetical protein	A	G
Root142	94.99	0.000305176	Root142_contig_1	CDS	815128	0	at	gifu		hypothetical protein	A	C
Root142	94.99	0.000305176	Root142_contig_1	CDS	815111	0	at	gifu		hypothetical protein	C	G
Root142	94.99	0.000305176	Root142_contig_1	CDS	815109	0	at	gifu		hypothetical protein	G	C
Root142	94.99	0.000305176	Root142_contig_1	CDS	815108	0	at	gifu		hypothetical protein	T	G
Root142	94.99	0.000305176	Root142_contig_1	CDS	815106	0	at	gifu		hypothetical protein	G	T
Root142	94.99	0.000305176	Root142_contig_1	CDS	815105	0	at	gifu		hypothetical protein	T	A
Root142	94.99	0.000305176	Root142_contig_1	CDS	815102	0	at	gifu		hypothetical protein	C	G
Root142	94.99	0.000305176	Root142_contig_1	CDS	815098	0	at	gifu		hypothetical protein	G	C
Root142	94.99	0.000305176	Root142_contig_1	CDS	815097	0	at	gifu		hypothetical protein	C	T
Root142	94.99	0.000305176	Root142_contig_4	CDS	712228	0	at	gifu	K02051	ABC.SN.S	A	AG
Root142	94.99	0.000305176	Root142_contig_2	CDS	81818	0	at	gifu	K22293	rspR	C	A
