## Supplemental Table 3 for "Experimental evolution of root-associated microbial communities"

### Sheet: S3_significant_variants
VariantID	Contig	Plant	SynCom	P-value (adjusted)	Variant Type	KEGG
Root1310_contig_1_409069_T_TC	Root1310_contig_1	col0	at	0.000161297	INTERGENIC
Root1310_contig_1_4630356_CGG_C	Root1310_contig_1	col0	at	0.0205611	INTERGENIC
Root1310_contig_1_4630356_CG_C	Root1310_contig_1	col0	at	0.00043237	INTERGENIC
Root1310_contig_1_6475531_G_A	Root1310_contig_1	col0	at	4.52978e-10	NON_SYNONYMOUS_CODING	K02355
Root1310_contig_1_8125810_G_C	Root1310_contig_1	col0	at	2.259e-43	SYNONYMOUS_CODING	K00010
Root1310_contig_2_138462_C_CG	Root1310_contig_2	col0	at	1.92971e-76	FRAME_SHIFT
Root1310_contig_2_172761_G_GC	Root1310_contig_2	col0	at	0.00905109	INTERGENIC
Root1310_contig_2_39566_CGG_C	Root1310_contig_2	col0	at	0.0168518	INTERGENIC
Root265_contig_1_6620217_A_C	Root265_contig_1	col0	at	0.0463616	INTERGENIC
Root29_contig_1_135577_C_T	Root29_contig_1	col0	at	0.0154681	SYNONYMOUS_CODING	K02058
Root29_contig_1_135601_T_C	Root29_contig_1	col0	at	0.015309	SYNONYMOUS_CODING	K02058
Root29_contig_1_135616_A_G	Root29_contig_1	col0	at	0.0466794	SYNONYMOUS_CODING	K02058
Root29_contig_1_5717333_C_G	Root29_contig_1	col0	at	0.0379094	SYNONYMOUS_CODING	K02274
Root29_contig_1_5717358_C_G	Root29_contig_1	col0	at	0.0118257	NON_SYNONYMOUS_CODING	K02274
Root29_contig_1_5717360_G_C	Root29_contig_1	col0	at	0.0118257	SYNONYMOUS_CODING	K02274
Root29_contig_1_580946_C_T	Root29_contig_1	col0	at	0.00553565	SYNONYMOUS_CODING	K01251
Root29_contig_1_580976_C_A	Root29_contig_1	col0	at	0.00269147	SYNONYMOUS_CODING	K01251
Root29_contig_1_580985_G_A	Root29_contig_1	col0	at	0.0188024	SYNONYMOUS_CODING	K01251
Root418_contig_1_1274670_C_T	Root418_contig_1	col0	at	0.00572186	SYNONYMOUS_CODING	K08483
Root418_contig_1_127474_G_T	Root418_contig_1	col0	at	0.0116616	STOP_GAINED	K21023
Root418_contig_1_1380568_T_C	Root418_contig_1	col0	at	0.000673795	NON_SYNONYMOUS_CODING	K22010
Root418_contig_1_1380807_C_G	Root418_contig_1	col0	at	4.04488e-05	NON_SYNONYMOUS_CODING	K22010
Root418_contig_1_192314_A_C	Root418_contig_1	col0	at	0.00468566	NON_SYNONYMOUS_CODING	K02483
Root418_contig_1_192540_C_A	Root418_contig_1	col0	at	0.00377906	NON_SYNONYMOUS_CODING	K02483
Root418_contig_1_192558_G_A	Root418_contig_1	col0	at	0.0108969	STOP_GAINED	K02483
Root418_contig_1_193146_T_C	Root418_contig_1	col0	at	0.0108969	NON_SYNONYMOUS_CODING	K07652
Root418_contig_1_342586_G_A	Root418_contig_1	col0	at	0.022204	NON_SYNONYMOUS_CODING	K18297
Root418_contig_1_342592_G_A	Root418_contig_1	col0	at	0.00476174	NON_SYNONYMOUS_CODING	K18297
Root418_contig_1_345326_G_T	Root418_contig_1	col0	at	0.012547	STOP_GAINED	K03719
Root418_contig_1_345607_C_T	Root418_contig_1	col0	at	0.000166879	NON_SYNONYMOUS_CODING	K03719
Root418_contig_1_4329085_A_T	Root418_contig_1	col0	at	0.000589475	INTERGENIC
Root418_contig_1_4374095_G_A	Root418_contig_1	col0	at	0.0118257	NON_SYNONYMOUS_CODING	K18297
Root418_contig_1_4954676_A_G	Root418_contig_1	col0	at	0.00113744	INTERGENIC
Root418_contig_1_4954759_T_C	Root418_contig_1	col0	at	0.0164057	START_LOST
Root418_contig_1_5316220_T_TCGGCCA	Root418_contig_1	col0	at	0.0304478	CODON_INSERTION	K21023
Root418_contig_1_5356656_G_A	Root418_contig_1	col0	at	6.199e-05	NON_SYNONYMOUS_CODING	K03285
Root418_contig_1_6320055_GCGAGCGCCAGGTGAT_G	Root418_contig_1	col0	at	4.05399e-08	CODON_CHANGE_PLUS_CODON_DELETION	K05962
Root418_contig_1_6320471_CA_C	Root418_contig_1	col0	at	0.00471577	FRAME_SHIFT	K05962
Root418_contig_1_742612_G_A	Root418_contig_1	col0	at	0.0347839	INTERGENIC
Root480_contig_1_2453978_C_T	Root480_contig_1	col0	at	0.0148922	NON_SYNONYMOUS_CODING	K08084
Root480_contig_1_2478176_C_T	Root480_contig_1	col0	at	0.0304478	NON_SYNONYMOUS_CODING
Root480_contig_1_526338_CG_C	Root480_contig_1	col0	at	0.00076564	FRAME_SHIFT	K02664
Root480_contig_1_528054_T_C	Root480_contig_1	col0	at	0.0228662	NON_SYNONYMOUS_CODING	K02666
Root61_contig_1_1554757_G_A	Root61_contig_1	col0	at	7.17678e-15	NON_SYNONYMOUS_CODING
Root61_contig_1_1554759_C_A	Root61_contig_1	col0	at	2.83671e-15	SYNONYMOUS_CODING
Root61_contig_1_1957227_G_T	Root61_contig_1	col0	at	0.0277442	INTERGENIC
Root61_contig_1_2742851_G_T	Root61_contig_1	col0	at	3.65631e-14	INTERGENIC
Root61_contig_1_2742855_C_G	Root61_contig_1	col0	at	3.70062e-07	INTERGENIC
Root61_contig_1_3760068_G_A	Root61_contig_1	col0	at	1.17056e-15	SYNONYMOUS_CODING	K03695
Root61_contig_1_3891187_T_TC	Root61_contig_1	col0	at	7.17678e-15	FRAME_SHIFT	K06148
Root61_contig_1_729846_AGC_A	Root61_contig_1	col0	at	0.00460204	FRAME_SHIFT	K09017
Root685_contig_1_2544770_A_C	Root685_contig_1	col0	at	0.00321973	INTERGENIC
Root68_contig_1_384095_C_CA	Root68_contig_1	col0	at	0.0137206	INTERGENIC
Root68_contig_1_4317644_GT_G	Root68_contig_1	col0	at	4.36087e-13	FRAME_SHIFT
Root68_contig_1_5105855_G_A	Root68_contig_1	col0	at	0.0179242	NON_SYNONYMOUS_CODING	K21024
Root68_contig_1_5105910_TGAC_T	Root68_contig_1	col0	at	3.82077e-12	CODON_CHANGE_PLUS_CODON_DELETION	K21024
Root68_contig_1_5455787_T_C	Root68_contig_1	col0	at	0.0154681	SYNONYMOUS_CODING	K03979
Root68_contig_1_780670_G_T	Root68_contig_1	col0	at	0.0233923	NON_SYNONYMOUS_CODING	K21699
Root83_contig_1_1057795_T_C	Root83_contig_1	col0	at	0.015309	NON_SYNONYMOUS_CODING	K16048
Root83_contig_1_247123_C_T	Root83_contig_1	col0	at	1.44397e-05	SYNONYMOUS_CODING	K07154
Root83_contig_1_5256123_GC_G	Root83_contig_1	col0	at	0.0412541	FRAME_SHIFT	K15662
Root83_contig_1_534289_C_T	Root83_contig_1	col0	at	0.015309	NON_SYNONYMOUS_CODING	K13243
Root83_contig_1_5714254_G_GC	Root83_contig_1	col0	at	0.00725456	INTRAGENIC
Root83_contig_1_682313_C_T	Root83_contig_1	col0	at	0.00471577	NON_SYNONYMOUS_CODING	K03230
Root935_contig_1_1078167_CT_C	Root935_contig_1	col0	at	0.00572417	FRAME_SHIFT	K00721
Root935_contig_1_1078167_C_CT	Root935_contig_1	col0	at	0.00848711	FRAME_SHIFT	K00721
Root935_contig_1_1217856_CT_C	Root935_contig_1	col0	at	4.73186e-09	INTERGENIC
Root935_contig_1_1297331_A_T	Root935_contig_1	col0	at	0.0125587	STOP_GAINED
Root935_contig_1_1297518_C_CA	Root935_contig_1	col0	at	0.00200369	FRAME_SHIFT
Root935_contig_1_1297768_C_CA	Root935_contig_1	col0	at	0.00374231	FRAME_SHIFT
Root935_contig_1_1297962_AT_A	Root935_contig_1	col0	at	0.00922283	FRAME_SHIFT
Root935_contig_1_1298222_G_A	Root935_contig_1	col0	at	0.00043237	NON_SYNONYMOUS_CODING
Root935_contig_1_1316988_A_G	Root935_contig_1	col0	at	0.00142479	NON_SYNONYMOUS_CODING	K00059
Root935_contig_1_132172_T_TA	Root935_contig_1	col0	at	0.000128503	INTERGENIC
Root935_contig_1_1401964_T_G	Root935_contig_1	col0	at	0.04579	NON_SYNONYMOUS_CODING	K07027
Root935_contig_1_1454665_A_G	Root935_contig_1	col0	at	0.00341559	INTERGENIC
Root935_contig_1_1464651_G_GT	Root935_contig_1	col0	at	1.06474e-08	INTERGENIC
Root935_contig_1_152722_CA_C	Root935_contig_1	col0	at	0.00264029	FRAME_SHIFT	K21573
Root935_contig_1_152722_C_CA	Root935_contig_1	col0	at	5.12868e-08	FRAME_SHIFT	K21573
Root935_contig_1_1530432_C_T	Root935_contig_1	col0	at	0.0160779	SYNONYMOUS_CODING	K01740
Root935_contig_1_1537615_C_CA	Root935_contig_1	col0	at	2.28699e-07	INTERGENIC
Root935_contig_1_1611700_C_T	Root935_contig_1	col0	at	0.0288127	NON_SYNONYMOUS_CODING	K11912
Root935_contig_1_1731437_AT_A	Root935_contig_1	col0	at	5.18615e-27	INTERGENIC
Root935_contig_1_1749195_T_C	Root935_contig_1	col0	at	0.015309	NON_SYNONYMOUS_CODING	K02276
Root935_contig_1_1785807_T_TA	Root935_contig_1	col0	at	0.000480997	INTERGENIC
Root935_contig_1_1821643_TA_T	Root935_contig_1	col0	at	0.0301367	INTERGENIC
Root935_contig_1_2127209_C_T	Root935_contig_1	col0	at	0.00812086	NON_SYNONYMOUS_CODING	K01235
Root935_contig_1_2346790_G_A	Root935_contig_1	col0	at	0.0076403	INTERGENIC
Root935_contig_1_2596130_A_AT	Root935_contig_1	col0	at	0.0228503	FRAME_SHIFT	K17734
Root935_contig_1_269954_T_C	Root935_contig_1	col0	at	0.00343402	SYNONYMOUS_CODING	K02014
Root935_contig_1_2853309_C_T	Root935_contig_1	col0	at	0.0412541	SYNONYMOUS_CODING
Root935_contig_1_3165168_T_A	Root935_contig_1	col0	at	0.00298924	NON_SYNONYMOUS_CODING	K08995
Root935_contig_1_3166289_A_AT	Root935_contig_1	col0	at	2.91862e-07	INTERGENIC
Root935_contig_1_3181438_G_A	Root935_contig_1	col0	at	0.019	NON_SYNONYMOUS_CODING	K03407
Root935_contig_1_3258209_G_GT	Root935_contig_1	col0	at	0.000363313	FRAME_SHIFT
Root935_contig_1_3310667_C_T	Root935_contig_1	col0	at	0.028408	NON_SYNONYMOUS_CODING	K02014
Root935_contig_1_3322174_G_GT	Root935_contig_1	col0	at	0.000543211	INTERGENIC
Root935_contig_1_3821960_C_T	Root935_contig_1	col0	at	0.00468566	SYNONYMOUS_CODING	K03657
Root935_contig_1_3824103_A_AT	Root935_contig_1	col0	at	0.0170083	INTERGENIC
Root935_contig_1_3964735_A_AT	Root935_contig_1	col0	at	4.20716e-06	INTERGENIC
Root935_contig_1_406899_A_AG	Root935_contig_1	col0	at	0.0010118	FRAME_SHIFT	K02014
Root935_contig_1_408008_GA_G	Root935_contig_1	col0	at	4.0593e-05	FRAME_SHIFT	K02014
Root935_contig_1_4208505_A_C	Root935_contig_1	col0	at	0.022204	NON_SYNONYMOUS_CODING	K00227
Root935_contig_1_4374759_G_GT	Root935_contig_1	col0	at	0.00922283	INTERGENIC
Root935_contig_1_4505930_G_GA	Root935_contig_1	col0	at	0.0154681	FRAME_SHIFT	K02343
Root935_contig_1_4698200_T_TA	Root935_contig_1	col0	at	0.000814386	INTERGENIC
Root935_contig_1_4900559_G_GA	Root935_contig_1	col0	at	0.00258402	INTERGENIC
Root935_contig_1_4981665_GA_G	Root935_contig_1	col0	at	0.0104943	FRAME_SHIFT	K11354
Root935_contig_1_4981952_G_A	Root935_contig_1	col0	at	0.0497325	NON_SYNONYMOUS_CODING	K02490
Root935_contig_1_498825_G_GT	Root935_contig_1	col0	at	3.54631e-13	INTERGENIC
Root935_contig_1_4990575_CA_C	Root935_contig_1	col0	at	0.00824197	INTERGENIC
Root935_contig_1_4990575_C_CA	Root935_contig_1	col0	at	7.17678e-15	INTERGENIC
Root935_contig_1_5125176_A_AT	Root935_contig_1	col0	at	0.00922283	INTERGENIC
Root935_contig_1_54389_T_G	Root935_contig_1	col0	at	0.0164057	INTERGENIC
Root935_contig_1_674876_T_C	Root935_contig_1	col0	at	0.0498803	NON_SYNONYMOUS_CODING
Root935_contig_1_697897_T_A	Root935_contig_1	col0	at	0.0181496	NON_SYNONYMOUS_CODING	K00457
Root935_contig_1_73621_GA_G	Root935_contig_1	col0	at	0.00329729	INTERGENIC
Root935_contig_1_73621_G_GA	Root935_contig_1	col0	at	0.00468466	INTERGENIC
Root935_contig_1_764462_GT_G	Root935_contig_1	col0	at	0.012547	FRAME_SHIFT	K02479
Root935_contig_1_765821_T_TA	Root935_contig_1	col0	at	0.00385042	FRAME_SHIFT	K07683
Root935_contig_1_766617_C_CA	Root935_contig_1	col0	at	0.00880986	FRAME_SHIFT	K07683
Root935_contig_1_766963_A_T	Root935_contig_1	col0	at	0.00922283	STOP_GAINED	K07683
Root935_contig_1_973800_G_GT	Root935_contig_1	col0	at	0.0364353	INTERGENIC
LjRoot262_contig_1_1862391_GGC_G	LjRoot262_contig_1	col0	lj	0.000740901	INTERGENIC
LjRoot262_contig_1_2430990_C_T	LjRoot262_contig_1	col0	lj	0.000541822	NON_SYNONYMOUS_CODING	K02014
LjRoot262_contig_1_4047593_GGC_G	LjRoot262_contig_1	col0	lj	0.0394809	FRAME_SHIFT	K01406
LjRoot262_contig_1_4466588_C_A	LjRoot262_contig_1	col0	lj	0.00438394	NON_SYNONYMOUS_CODING	K21023
LjRoot262_contig_1_4469648_GCC_G	LjRoot262_contig_1	col0	lj	5.97155e-12	FRAME_SHIFT	K20971
LjRoot44_contig_1_1626806_G_A	LjRoot44_contig_1	col0	lj	0.00438394	SYNONYMOUS_CODING	K00130
LjRoot44_contig_1_2633782_A_C	LjRoot44_contig_1	col0	lj	0.0034578	NON_SYNONYMOUS_CODING	K03577
LjRoot44_contig_1_2633785_A_G	LjRoot44_contig_1	col0	lj	0.00146952	NON_SYNONYMOUS_CODING	K03577
LjRoot44_contig_1_3110344_TCG_T	LjRoot44_contig_1	col0	lj	4.6753e-10	INTERGENIC
LjRoot46_contig_1_1567249_C_T	LjRoot46_contig_1	col0	lj	0.000210228	SYNONYMOUS_CODING	K03046
LjRoot46_contig_1_3361966_G_GT	LjRoot46_contig_1	col0	lj	0.0485983	FRAME_SHIFT	K21023
LjRoot46_contig_1_3362048_G_C	LjRoot46_contig_1	col0	lj	0.000151763	STOP_GAINED	K21023
LjRoot59_contig_1_1495960_G_A	LjRoot59_contig_1	col0	lj	0.0127634	NON_SYNONYMOUS_CODING	K21024
LjRoot59_contig_1_2404599_G_T	LjRoot59_contig_1	col0	lj	0.0280583	NON_SYNONYMOUS_CODING	K07689
LjRoot59_contig_1_2404816_C_T	LjRoot59_contig_1	col0	lj	0.00839384	NON_SYNONYMOUS_CODING	K07689
LjRoot59_contig_1_2539572_T_TG	LjRoot59_contig_1	col0	lj	0.00704332	INTERGENIC
LjRoot59_contig_1_5002046_C_CA	LjRoot59_contig_1	col0	lj	0.000210323	INTERGENIC
LjRoot59_contig_1_5050547_T_C	LjRoot59_contig_1	col0	lj	0.0118422	NON_SYNONYMOUS_CODING	K07678
LjRoot59_contig_1_5051315_AC_A	LjRoot59_contig_1	col0	lj	0.00958832	FRAME_SHIFT	K07678
LjRoot59_contig_1_5051344_C_T	LjRoot59_contig_1	col0	lj	0.00454738	STOP_GAINED	K07678
LjRoot59_contig_1_5416778_G_GT	LjRoot59_contig_1	col0	lj	0.0111801	INTERGENIC
LjRoot59_contig_1_5529884_A_C	LjRoot59_contig_1	col0	lj	0.00668094	INTERGENIC
LjRoot60_contig_1_1739115_T_A	LjRoot60_contig_1	col0	lj	5.52603e-96	NON_SYNONYMOUS_CODING	K01915
LjRoot60_contig_1_2201884_G_T	LjRoot60_contig_1	col0	lj	0.0166983	NON_SYNONYMOUS_CODING	K10536
LjRoot60_contig_1_2284474_C_CAG	LjRoot60_contig_1	col0	lj	0.0104318	FRAME_SHIFT	K02416
LjRoot60_contig_1_2284474_C_CGACAG	LjRoot60_contig_1	col0	lj	5.51443e-145	FRAME_SHIFT	K02416
LjRoot60_contig_1_2370124_G_A	LjRoot60_contig_1	col0	lj	0.0235333	NON_SYNONYMOUS_CODING	K13587
LjRoot60_contig_1_2795286_C_T	LjRoot60_contig_1	col0	lj	1.13544e-59	NON_SYNONYMOUS_CODING	K03284
LjRoot60_contig_1_3056787_T_C	LjRoot60_contig_1	col0	lj	1.34628e-145	NON_SYNONYMOUS_CODING	K01589
LjRoot60_contig_1_3230440_G_GC	LjRoot60_contig_1	col0	lj	4.47237e-80	FRAME_SHIFT	K02667
LjRoot60_contig_1_3353762_T_TA	LjRoot60_contig_1	col0	lj	2.00893e-84	INTERGENIC
LjRoot60_contig_1_3409212_G_A	LjRoot60_contig_1	col0	lj	0.00115859	NON_SYNONYMOUS_CODING	K02558
LjRoot60_contig_1_3409735_G_GC	LjRoot60_contig_1	col0	lj	0.0498487	FRAME_SHIFT	K02558
LjRoot60_contig_1_3600869_CG_C	LjRoot60_contig_1	col0	lj	1.86648e-06	INTERGENIC
LjRoot60_contig_2_79500_G_A	LjRoot60_contig_2	col0	lj	0.0131247	NON_SYNONYMOUS_CODING
LjRoot60_contig_2_91274_C_A	LjRoot60_contig_2	col0	lj	0.0271889	NON_SYNONYMOUS_CODING	K12282
LjRoot72_contig_1_2408189_A_G	LjRoot72_contig_1	col0	lj	8.10861e-05	NON_SYNONYMOUS_CODING	K13590
LjRoot82_contig_1_1189654_CA_C	LjRoot82_contig_1	col0	lj	3.85063e-11	INTERGENIC
LjRoot82_contig_1_1336619_A_AT	LjRoot82_contig_1	col0	lj	0.00454738	INTERGENIC
LjRoot82_contig_1_1551518_AT_A	LjRoot82_contig_1	col0	lj	0.00465276	INTERGENIC
LjRoot82_contig_1_1635349_T_TA	LjRoot82_contig_1	col0	lj	0.00668252	INTERGENIC
LjRoot82_contig_1_174756_T_C	LjRoot82_contig_1	col0	lj	2.05281e-06	INTERGENIC
LjRoot82_contig_1_174881_TA_T	LjRoot82_contig_1	col0	lj	6.85885e-17	INTERGENIC
LjRoot82_contig_1_1996935_AT_A	LjRoot82_contig_1	col0	lj	0.0100594	INTERGENIC
LjRoot82_contig_1_2034972_G_GT	LjRoot82_contig_1	col0	lj	0.00438394	INTERGENIC
LjRoot82_contig_1_2151422_G_GA	LjRoot82_contig_1	col0	lj	0.00438394	INTERGENIC
LjRoot82_contig_1_2412928_AT_A	LjRoot82_contig_1	col0	lj	2.70905e-10	FRAME_SHIFT	K00031
LjRoot82_contig_1_2445414_AT_A	LjRoot82_contig_1	col0	lj	0.00465803	INTERGENIC
LjRoot82_contig_1_2476063_T_TA	LjRoot82_contig_1	col0	lj	0.00323485	INTERGENIC
LjRoot82_contig_1_2930589_T_TA	LjRoot82_contig_1	col0	lj	0.00465276	INTERGENIC
LjRoot82_contig_1_3299145_T_TA	LjRoot82_contig_1	col0	lj	0.00438394	INTERGENIC
LjRoot82_contig_1_3326028_AT_A	LjRoot82_contig_1	col0	lj	8.17207e-06	INTERGENIC
LjRoot82_contig_1_3537247_C_CA	LjRoot82_contig_1	col0	lj	0.00693308	INTERGENIC
LjRoot82_contig_1_3605497_A_AT	LjRoot82_contig_1	col0	lj	0.00393516	FRAME_SHIFT	K02014
LjRoot82_contig_1_3765347_C_CA	LjRoot82_contig_1	col0	lj	0.0179029	INTERGENIC
LjRoot82_contig_1_4349246_TA_T	LjRoot82_contig_1	col0	lj	5.66741e-05	INTERGENIC
LjRoot82_contig_1_4876963_G_GT	LjRoot82_contig_1	col0	lj	0.0109238	INTERGENIC
LjRoot82_contig_1_4902044_G_A	LjRoot82_contig_1	col0	lj	5.00764e-05	START_LOST	K11354
LjRoot82_contig_1_4912599_CA_C	LjRoot82_contig_1	col0	lj	0.00465276	INTERGENIC
LjRoot82_contig_1_707836_C_CA	LjRoot82_contig_1	col0	lj	0.00438394	INTERGENIC
LjNodule218_contig_1_145111_C_G	LjNodule218_contig_1	gifu	at	0.0175166	INTERGENIC
LjNodule218_contig_1_1610265_C_T	LjNodule218_contig_1	gifu	at	0.0448836	NON_SYNONYMOUS_CODING
LjNodule218_contig_1_2892223_C_A	LjNodule218_contig_1	gifu	at	0.0290088	NON_SYNONYMOUS_CODING	K00001
LjNodule218_contig_1_4969536_A_C	LjNodule218_contig_1	gifu	at	0.0047683	NON_SYNONYMOUS_CODING	K18900
LjNodule218_contig_1_5058279_G_C	LjNodule218_contig_1	gifu	at	0.00797395	NON_SYNONYMOUS_CODING
LjNodule218_contig_1_5797012_A_AT	LjNodule218_contig_1	gifu	at	7.17678e-15	FRAME_SHIFT
LjNodule218_contig_1_5797434_G_C	LjNodule218_contig_1	gifu	at	1.1934e-13	STOP_GAINED
LjNodule218_contig_1_5940509_C_T	LjNodule218_contig_1	gifu	at	0.00146427	SYNONYMOUS_CODING	K00862
LjNodule218_contig_1_6431150_GA_G	LjNodule218_contig_1	gifu	at	0.0136994	INTERGENIC
LjNodule218_contig_1_649805_T_G	LjNodule218_contig_1	gifu	at	0.00439301	NON_SYNONYMOUS_CODING	K18900
Root123D2_contig_1_1345332_G_GC	Root123D2_contig_1	gifu	at	0.00101549	FRAME_SHIFT	K05562
Root29_contig_1_1210506_G_A	Root29_contig_1	gifu	at	0.0326546	INTERGENIC
Root29_contig_1_3971888_A_T	Root29_contig_1	gifu	at	0.00101578	NON_SYNONYMOUS_CODING	K02485
Root418_contig_1_122369_A_G	Root418_contig_1	gifu	at	0.00856969	NON_SYNONYMOUS_CODING	K03548
Root418_contig_1_1292705_T_G	Root418_contig_1	gifu	at	0.0243058	NON_SYNONYMOUS_CODING	K05515
Root418_contig_1_2513745_AGCG_A	Root418_contig_1	gifu	at	0.000673795	CODON_CHANGE_PLUS_CODON_DELETION
Root418_contig_1_272252_G_A	Root418_contig_1	gifu	at	0.00905109	NON_SYNONYMOUS_CODING	K02495
Root418_contig_1_2850980_A_C	Root418_contig_1	gifu	at	0.00785257	INTERGENIC
Root418_contig_1_342461_G_C	Root418_contig_1	gifu	at	0.00856969	START_LOST	K18297
Root418_contig_1_342613_T_G	Root418_contig_1	gifu	at	0.0108969	NON_SYNONYMOUS_CODING	K18297
Root418_contig_1_342788_G_C	Root418_contig_1	gifu	at	0.00165426	NON_SYNONYMOUS_CODING	K18297
Root418_contig_1_3740163_C_A	Root418_contig_1	gifu	at	0.0192018	NON_SYNONYMOUS_CODING	K01838
Root418_contig_1_4028048_G_A	Root418_contig_1	gifu	at	0.00922283	NON_SYNONYMOUS_CODING	K03477
Root418_contig_1_4611165_AGC_A	Root418_contig_1	gifu	at	0.000466299	FRAME_SHIFT
Root418_contig_1_4911334_G_A	Root418_contig_1	gifu	at	0.0103009	SYNONYMOUS_CODING	K15125
Root418_contig_1_558788_C_T	Root418_contig_1	gifu	at	0.00500117	STOP_GAINED	K10125
Root418_contig_1_6180100_A_C	Root418_contig_1	gifu	at	3.30823e-06	NON_SYNONYMOUS_CODING	K03406
Root418_contig_1_6320573_G_A	Root418_contig_1	gifu	at	0.00160486	NON_SYNONYMOUS_CODING	K05962
Root418_contig_1_6320781_A_C	Root418_contig_1	gifu	at	0.0111228	NON_SYNONYMOUS_CODING	K05962
Root480_contig_1_1422844_T_TG	Root480_contig_1	gifu	at	0.010096	FRAME_SHIFT	K02014
Root480_contig_1_2458234_GC_G	Root480_contig_1	gifu	at	0.000159459	FRAME_SHIFT	K02674
Root480_contig_1_2478388_G_A	Root480_contig_1	gifu	at	0.00476174	NON_SYNONYMOUS_CODING
Root480_contig_1_589665_C_A	Root480_contig_1	gifu	at	0.00410682	NON_SYNONYMOUS_CODING	K16150
Root68_contig_1_5105765_C_T	Root68_contig_1	gifu	at	0.00580736	NON_SYNONYMOUS_CODING	K21024
Root83_contig_1_1336183_T_C	Root83_contig_1	gifu	at	0.00607793	NON_SYNONYMOUS_CODING	K01434
Root83_contig_1_149112_GT_G	Root83_contig_1	gifu	at	1.81345e-06	INTRAGENIC
Root83_contig_1_1909548_C_CG	Root83_contig_1	gifu	at	0.0398944	INTRAGENIC
Root83_contig_1_2112524_T_TG	Root83_contig_1	gifu	at	2.62506e-08	FRAME_SHIFT	K10125
Root83_contig_1_2114467_G_GC	Root83_contig_1	gifu	at	0.00043237	FRAME_SHIFT	K18765
Root83_contig_1_2289291_GT_G	Root83_contig_1	gifu	at	0.00429173	INTRAGENIC
Root83_contig_1_2499682_CA_C	Root83_contig_1	gifu	at	4.56782e-05	INTRAGENIC
Root83_contig_1_2596089_C_T	Root83_contig_1	gifu	at	0.0125773	SYNONYMOUS_CODING	K11754
Root83_contig_1_2743044_A_AGTTCGCGCACCACCG	Root83_contig_1	gifu	at	2.84638e-07	CODON_INSERTION
Root83_contig_1_3551252_CA_C	Root83_contig_1	gifu	at	0.000161297	INTRAGENIC
Root83_contig_1_3619425_G_GC	Root83_contig_1	gifu	at	0.0108969	TRANSCRIPT
Root83_contig_1_3930419_G_GC	Root83_contig_1	gifu	at	0.0296016	INTRAGENIC
Root83_contig_1_3932491_CA_C	Root83_contig_1	gifu	at	1.81345e-06	INTRAGENIC
Root83_contig_1_4193522_A_G	Root83_contig_1	gifu	at	5.70011e-05	NON_SYNONYMOUS_CODING	K01810
Root83_contig_1_4494043_A_G	Root83_contig_1	gifu	at	0.017729	NON_SYNONYMOUS_CODING
Root83_contig_1_5360520_G_GC	Root83_contig_1	gifu	at	0.0188024	FRAME_SHIFT	K01953
Root83_contig_1_5416987_G_GC	Root83_contig_1	gifu	at	0.00138374	INTRAGENIC
Root83_contig_1_5549433_C_T	Root83_contig_1	gifu	at	0.0290088	NON_SYNONYMOUS_CODING	K02477
Root83_contig_1_6239225_CA_C	Root83_contig_1	gifu	at	8.64734e-05	INTRAGENIC
Root935_contig_1_1133350_GT_G	Root935_contig_1	gifu	at	0.000156699	INTERGENIC
Root935_contig_1_1296667_T_A	Root935_contig_1	gifu	at	0.00377906	STOP_GAINED
Root935_contig_1_1296766_T_A	Root935_contig_1	gifu	at	0.00330039	STOP_GAINED
Root935_contig_1_1297043_A_AT	Root935_contig_1	gifu	at	0.0288127	FRAME_SHIFT
Root935_contig_1_1297211_TA_T	Root935_contig_1	gifu	at	0.00600045	FRAME_SHIFT
Root935_contig_1_1297457_G_GA	Root935_contig_1	gifu	at	0.00848711	FRAME_SHIFT
Root935_contig_1_1297667_GA_G	Root935_contig_1	gifu	at	0.0106934	FRAME_SHIFT
Root935_contig_1_1297922_A_T	Root935_contig_1	gifu	at	0.00856969	STOP_GAINED
Root935_contig_1_1297942_TA_T	Root935_contig_1	gifu	at	0.00751933	FRAME_SHIFT
Root935_contig_1_1298035_T_A	Root935_contig_1	gifu	at	0.0301367	STOP_GAINED
Root935_contig_1_1298172_A_G	Root935_contig_1	gifu	at	0.000385816	NON_SYNONYMOUS_CODING
Root935_contig_1_132172_TA_T	Root935_contig_1	gifu	at	1.52236e-06	INTERGENIC
Root935_contig_1_1332066_C_T	Root935_contig_1	gifu	at	0.026472	NON_SYNONYMOUS_CODING	K01775
Root935_contig_1_1360017_C_CT	Root935_contig_1	gifu	at	0.000185581	FRAME_SHIFT	K07710
Root935_contig_1_1612582_G_A	Root935_contig_1	gifu	at	0.0141752	NON_SYNONYMOUS_CODING	K11912
Root935_contig_1_1810305_C_T	Root935_contig_1	gifu	at	1.30508e-09	NON_SYNONYMOUS_CODING	K03555
Root935_contig_1_1818721_T_C	Root935_contig_1	gifu	at	0.00171519	NON_SYNONYMOUS_CODING	K18954
Root935_contig_1_1831048_G_A	Root935_contig_1	gifu	at	0.0134723	NON_SYNONYMOUS_CODING	K08303
Root935_contig_1_1851687_A_G	Root935_contig_1	gifu	at	0.0182551	NON_SYNONYMOUS_CODING	K21470
Root935_contig_1_191603_C_T	Root935_contig_1	gifu	at	0.0125587	NON_SYNONYMOUS_CODING	K21573
Root935_contig_1_1927794_T_C	Root935_contig_1	gifu	at	0.000156699	NON_SYNONYMOUS_CODING
Root935_contig_1_194808_T_TA	Root935_contig_1	gifu	at	0.0160779	INTERGENIC
Root935_contig_1_1961396_A_G	Root935_contig_1	gifu	at	4.20716e-06	NON_SYNONYMOUS_CODING
Root935_contig_1_2001240_A_G	Root935_contig_1	gifu	at	0.0228503	NON_SYNONYMOUS_CODING	K06147
Root935_contig_1_2161811_T_C	Root935_contig_1	gifu	at	0.0423584	SYNONYMOUS_CODING	K01400
Root935_contig_1_2212383_G_A	Root935_contig_1	gifu	at	3.92663e-10	NON_SYNONYMOUS_CODING	K09704
Root935_contig_1_2318366_A_G	Root935_contig_1	gifu	at	0.0419436	SYNONYMOUS_CODING
Root935_contig_1_2467231_A_G	Root935_contig_1	gifu	at	0.0227568	SYNONYMOUS_CODING	K19802
Root935_contig_1_2481186_CT_C	Root935_contig_1	gifu	at	0.0290088	INTERGENIC
Root935_contig_1_2625923_G_GA	Root935_contig_1	gifu	at	3.37414e-05	INTERGENIC
Root935_contig_1_2784442_A_T	Root935_contig_1	gifu	at	0.00799528	STOP_GAINED	K01126
Root935_contig_1_2802407_T_C	Root935_contig_1	gifu	at	0.00737875	SYNONYMOUS_CODING	K06607
Root935_contig_1_2900558_G_A	Root935_contig_1	gifu	at	0.00318345	SYNONYMOUS_CODING	K03306
Root935_contig_1_2926333_G_A	Root935_contig_1	gifu	at	0.0075274	NON_SYNONYMOUS_CODING	K01176
Root935_contig_1_2974990_C_T	Root935_contig_1	gifu	at	0.012547	NON_SYNONYMOUS_CODING	K02529
Root935_contig_1_2975790_A_G	Root935_contig_1	gifu	at	0.0187141	NON_SYNONYMOUS_CODING	K02529
Root935_contig_1_2998136_G_A	Root935_contig_1	gifu	at	0.0239446	INTERGENIC
Root935_contig_1_3037344_C_T	Root935_contig_1	gifu	at	0.00338157	NON_SYNONYMOUS_CODING	K01488
Root935_contig_1_3142761_C_T	Root935_contig_1	gifu	at	0.000235004	NON_SYNONYMOUS_CODING	K21023
Root935_contig_1_3195796_C_T	Root935_contig_1	gifu	at	0.00302522	NON_SYNONYMOUS_CODING	K01534
Root935_contig_1_3276641_G_A	Root935_contig_1	gifu	at	0.000657427	SYNONYMOUS_CODING	K11904
Root935_contig_1_3412560_G_A	Root935_contig_1	gifu	at	0.0155384	NON_SYNONYMOUS_CODING	K21573
Root935_contig_1_346656_A_G	Root935_contig_1	gifu	at	0.00848711	SYNONYMOUS_CODING	K19430
Root935_contig_1_3713994_G_A	Root935_contig_1	gifu	at	0.0104943	NON_SYNONYMOUS_CODING	K20276
Root935_contig_1_3784595_T_C	Root935_contig_1	gifu	at	0.0207892	SYNONYMOUS_CODING
Root935_contig_1_3832483_G_A	Root935_contig_1	gifu	at	0.0108969	INTERGENIC
Root935_contig_1_3850836_A_G	Root935_contig_1	gifu	at	0.000185831	SYNONYMOUS_CODING	K21573
Root935_contig_1_3912126_A_G	Root935_contig_1	gifu	at	0.015309	NON_SYNONYMOUS_CODING	K02477
Root935_contig_1_3912619_G_GT	Root935_contig_1	gifu	at	0.0154681	INTERGENIC
Root935_contig_1_3933964_C_T	Root935_contig_1	gifu	at	0.00922283	NON_SYNONYMOUS_CODING	K05989
Root935_contig_1_4032327_A_G	Root935_contig_1	gifu	at	0.022204	NON_SYNONYMOUS_CODING	K21573
Root935_contig_1_4047504_T_G	Root935_contig_1	gifu	at	0.0136595	SYNONYMOUS_CODING	K03306
Root935_contig_1_4085547_T_C	Root935_contig_1	gifu	at	0.00892498	NON_SYNONYMOUS_CODING	K00782
Root935_contig_1_4220861_G_A	Root935_contig_1	gifu	at	0.00905109	SYNONYMOUS_CODING
Root935_contig_1_4347401_CT_C	Root935_contig_1	gifu	at	0.0104943	FRAME_SHIFT	K01205
Root935_contig_1_4513695_T_C	Root935_contig_1	gifu	at	0.0182551	SYNONYMOUS_CODING	K20276
Root935_contig_1_4545572_A_G	Root935_contig_1	gifu	at	0.017729	SYNONYMOUS_CODING
Root935_contig_1_4546121_T_C	Root935_contig_1	gifu	at	0.0104943	NON_SYNONYMOUS_CODING	K02014
Root935_contig_1_4641132_T_C	Root935_contig_1	gifu	at	3.63738e-09	SYNONYMOUS_CODING	K13611
Root935_contig_1_4736301_G_GT	Root935_contig_1	gifu	at	4.87033e-09	INTERGENIC
Root935_contig_1_4782185_G_A	Root935_contig_1	gifu	at	0.000604097	NON_SYNONYMOUS_CODING	K01897
Root935_contig_1_4816946_T_TA	Root935_contig_1	gifu	at	0.0489743	FRAME_SHIFT
Root935_contig_1_4835112_A_G	Root935_contig_1	gifu	at	0.000543211	NON_SYNONYMOUS_CODING	K01286
Root935_contig_1_4933058_G_A	Root935_contig_1	gifu	at	0.0209477	NON_SYNONYMOUS_CODING	K01657
Root935_contig_1_5014185_G_A	Root935_contig_1	gifu	at	0.00856969	NON_SYNONYMOUS_CODING	K05349
Root935_contig_1_5027432_T_A	Root935_contig_1	gifu	at	0.0104943	NON_SYNONYMOUS_CODING	K15531
Root935_contig_1_5058783_CA_C	Root935_contig_1	gifu	at	0.0154681	INTERGENIC
Root935_contig_1_5058783_C_CA	Root935_contig_1	gifu	at	0.00580736	INTERGENIC
Root935_contig_1_5069765_A_T	Root935_contig_1	gifu	at	0.00200369	STOP_GAINED	K15738
Root935_contig_1_5108675_T_C	Root935_contig_1	gifu	at	0.0228503	NON_SYNONYMOUS_CODING
Root935_contig_1_514114_A_G	Root935_contig_1	gifu	at	4.20716e-06	SYNONYMOUS_CODING
Root935_contig_1_61760_G_A	Root935_contig_1	gifu	at	0.00526539	INTERGENIC
Root935_contig_1_667891_T_C	Root935_contig_1	gifu	at	0.00738336	NON_SYNONYMOUS_CODING
Root935_contig_1_765221_GT_G	Root935_contig_1	gifu	at	0.0365862	FRAME_SHIFT	K07683
Root935_contig_1_766085_G_A	Root935_contig_1	gifu	at	0.015309	NON_SYNONYMOUS_CODING	K07683
Root935_contig_1_926689_C_CA	Root935_contig_1	gifu	at	4.41077e-05	INTERGENIC
Root935_contig_1_929391_T_C	Root935_contig_1	gifu	at	0.0188439	SYNONYMOUS_CODING	K07386
Root935_contig_1_988016_C_T	Root935_contig_1	gifu	at	0.028408	STOP_GAINED	K00568
LjNodule218_contig_1_1200563_T_C	LjNodule218_contig_1	gifu	lj	0.0134317	NON_SYNONYMOUS_CODING	K02112
LjNodule218_contig_1_14367_G_T	LjNodule218_contig_1	gifu	lj	0.00465276	NON_SYNONYMOUS_CODING	K00564
LjNodule218_contig_1_145111_C_G	LjNodule218_contig_1	gifu	lj	0.0105713	INTERGENIC
LjNodule218_contig_1_1917987_A_G	LjNodule218_contig_1	gifu	lj	0.0166983	SYNONYMOUS_CODING
LjNodule218_contig_1_5215851_G_A	LjNodule218_contig_1	gifu	lj	0.00438394	SYNONYMOUS_CODING	K08234
LjNodule218_contig_1_5215854_G_C	LjNodule218_contig_1	gifu	lj	0.0040678	SYNONYMOUS_CODING	K08234
LjNodule218_contig_1_5215865_G_T	LjNodule218_contig_1	gifu	lj	0.0040678	NON_SYNONYMOUS_CODING	K08234
LjNodule218_contig_1_5797012_A_AT	LjNodule218_contig_1	gifu	lj	9.74291e-15	FRAME_SHIFT
LjNodule218_contig_1_5797434_G_C	LjNodule218_contig_1	gifu	lj	2.57758e-16	STOP_GAINED
LjNodule218_contig_1_6097160_C_G	LjNodule218_contig_1	gifu	lj	0.0485983	NON_SYNONYMOUS_CODING	K01998
LjNodule218_contig_2_453842_C_A	LjNodule218_contig_2	gifu	lj	0.000805876	INTERGENIC
LjRoot262_contig_1_1454890_A_G	LjRoot262_contig_1	gifu	lj	0.0333911	NON_SYNONYMOUS_CODING	K05799
LjRoot262_contig_1_3119111_AGC_A	LjRoot262_contig_1	gifu	lj	0.0017454	FRAME_SHIFT	K03744
LjRoot262_contig_1_4466405_G_T	LjRoot262_contig_1	gifu	lj	1.98078e-12	NON_SYNONYMOUS_CODING	K21023
LjRoot262_contig_1_4467079_G_C	LjRoot262_contig_1	gifu	lj	0.000740901	NON_SYNONYMOUS_CODING	K20971
LjRoot262_contig_1_4467102_G_C	LjRoot262_contig_1	gifu	lj	0.00121275	NON_SYNONYMOUS_CODING	K20971
LjRoot262_contig_1_4469688_G_C	LjRoot262_contig_1	gifu	lj	0.00919618	NON_SYNONYMOUS_CODING	K20971
LjRoot33_contig_1_1237766_A_G	LjRoot33_contig_1	gifu	lj	0.0166983	INTERGENIC
LjRoot33_contig_1_2414495_TCAG_T	LjRoot33_contig_1	gifu	lj	0.0143452	CODON_DELETION
LjRoot33_contig_1_2581958_G_T	LjRoot33_contig_1	gifu	lj	0.0343311	INTERGENIC
LjRoot33_contig_1_2581987_G_A	LjRoot33_contig_1	gifu	lj	0.0219617	INTERGENIC
LjRoot33_contig_1_3136903_CTTG_C	LjRoot33_contig_1	gifu	lj	1.72797e-05	CODON_CHANGE_PLUS_CODON_DELETION	K02556
LjRoot33_contig_1_3210097_G_C	LjRoot33_contig_1	gifu	lj	0.0201994	NON_SYNONYMOUS_CODING	K02412
LjRoot33_contig_1_3214383_T_G	LjRoot33_contig_1	gifu	lj	0.0300931	NON_SYNONYMOUS_CODING	K02417
LjRoot33_contig_1_3240739_A_C	LjRoot33_contig_1	gifu	lj	0.0201994	NON_SYNONYMOUS_CODING	K03411
LjRoot33_contig_1_3661832_G_GCAGGCGTT	LjRoot33_contig_1	gifu	lj	0.00538879	FRAME_SHIFT	K03592
LjRoot33_contig_1_3978348_C_T	LjRoot33_contig_1	gifu	lj	0.0238	INTERGENIC
LjRoot33_contig_1_4269566_GCACGACTTTGCGCCC_G	LjRoot33_contig_1	gifu	lj	0.0150594	INTERGENIC
LjRoot33_contig_1_4329412_G_C	LjRoot33_contig_1	gifu	lj	0.00465276	NON_SYNONYMOUS_CODING	K14393
LjRoot33_contig_1_4907943_C_T	LjRoot33_contig_1	gifu	lj	0.0139534	INTERGENIC
LjRoot33_contig_1_5228069_A_T	LjRoot33_contig_1	gifu	lj	0.0282324	NON_SYNONYMOUS_CODING	K01995
LjRoot59_contig_1_1318840_C_T	LjRoot59_contig_1	gifu	lj	0.0354493	NON_SYNONYMOUS_CODING	K06194
LjRoot59_contig_1_2034368_G_C	LjRoot59_contig_1	gifu	lj	0.0235333	NON_SYNONYMOUS_CODING	K00372
LjRoot59_contig_1_2404453_C_T	LjRoot59_contig_1	gifu	lj	7.71523e-09	NON_SYNONYMOUS_CODING	K07689
LjRoot59_contig_1_2485667_T_A	LjRoot59_contig_1	gifu	lj	0.00683825	NON_SYNONYMOUS_CODING	K14657
LjRoot59_contig_1_2487898_C_A	LjRoot59_contig_1	gifu	lj	0.00693821	INTERGENIC
LjRoot59_contig_1_2490400_G_A	LjRoot59_contig_1	gifu	lj	0.000210228	NON_SYNONYMOUS_CODING
LjRoot59_contig_1_2509521_T_A	LjRoot59_contig_1	gifu	lj	0.00252259	NON_SYNONYMOUS_CODING	K16839
LjRoot59_contig_1_3159170_C_T	LjRoot59_contig_1	gifu	lj	0.0124935	NON_SYNONYMOUS_CODING	K20975
LjRoot59_contig_1_3160449_C_A	LjRoot59_contig_1	gifu	lj	0.0411027	NON_SYNONYMOUS_CODING	K20975
LjRoot59_contig_1_3160868_T_A	LjRoot59_contig_1	gifu	lj	0.0131032	NON_SYNONYMOUS_CODING	K20975
LjRoot59_contig_1_3160981_C_A	LjRoot59_contig_1	gifu	lj	0.0201994	NON_SYNONYMOUS_CODING	K20975
LjRoot59_contig_1_3161472_C_T	LjRoot59_contig_1	gifu	lj	0.011147	NON_SYNONYMOUS_CODING	K20975
LjRoot59_contig_1_3195626_C_T	LjRoot59_contig_1	gifu	lj	0.0103484	NON_SYNONYMOUS_CODING	K02584
LjRoot59_contig_1_3195977_T_G	LjRoot59_contig_1	gifu	lj	0.00602512	NON_SYNONYMOUS_CODING	K02584
LjRoot59_contig_1_3196024_C_T	LjRoot59_contig_1	gifu	lj	0.00974819	NON_SYNONYMOUS_CODING	K02584
LjRoot59_contig_1_3500373_G_T	LjRoot59_contig_1	gifu	lj	0.00147698	STOP_GAINED	K01895
LjRoot59_contig_1_3603194_G_C	LjRoot59_contig_1	gifu	lj	0.00380479	NON_SYNONYMOUS_CODING	K00131
LjRoot59_contig_1_4922906_G_C	LjRoot59_contig_1	gifu	lj	0.0220209	INTERGENIC
LjRoot59_contig_1_5048823_G_GC	LjRoot59_contig_1	gifu	lj	0.00393516	FRAME_SHIFT	K07678
LjRoot59_contig_1_5049620_T_C	LjRoot59_contig_1	gifu	lj	0.0104669	NON_SYNONYMOUS_CODING	K07678
LjRoot59_contig_1_5050133_C_CG	LjRoot59_contig_1	gifu	lj	0.0156615	FRAME_SHIFT	K07678
LjRoot59_contig_1_5121022_G_GC	LjRoot59_contig_1	gifu	lj	0.0337256	INTERGENIC
LjRoot59_contig_1_6086385_G_A	LjRoot59_contig_1	gifu	lj	0.00196448	NON_SYNONYMOUS_CODING	K07675
LjRoot59_contig_1_899570_C_T	LjRoot59_contig_1	gifu	lj	0.00323485	SYNONYMOUS_CODING	K02032
LjRoot59_contig_1_958826_C_T	LjRoot59_contig_1	gifu	lj	0.00485654	NON_SYNONYMOUS_CODING	K01803
LjRoot72_contig_1_418349_G_A	LjRoot72_contig_1	gifu	lj	0.0242897	NON_SYNONYMOUS_CODING	K03043
LjRoot72_contig_1_4410629_A_C	LjRoot72_contig_1	gifu	lj	1.00003e-07	INTERGENIC
