## Supplemental Table 2 for "Experimental evolution of root-associated microbial communities"

### Sheet: S2_non_random_genes_aggregated_
geneID	Strain	Contig	Position	Plant	SynCom	P-value (adjusted)	Occurrence (line)	KEGG	Alias
Root68_gene_19465	Root68	Root68_contig_1	4317231	col0	at	3.13604e-15	1		hypothetical protein
Root123D2_gene_11745	Root123D2	Root123D2_contig_1	2471397	col0	at	2.79698e-14	1	K12506	ispDF
Root29_gene_25385	Root29	Root29_contig_1	5667789	col0	at	2.45375e-13	1	K01784	galE, GALE
Root29_gene_25260	Root29	Root29_contig_1	5642802	col0	at	2.45375e-13	1	K03100	lepB
Root123D2_gene_15050	Root123D2	Root123D2_contig_1	3121371	col0	at	2.78971e-13	1	K02014	TC.FEV.OM
Root68_gene_22920	Root68	Root68_contig_1	5104081	col0	at	1.82317e-12	1	K21024	bifA
Root61_gene_13160	Root61	Root61_contig_1	2741764	col0	at	2.19547e-12	1	K07243	FTR, FTH1, efeU
Root61_gene_13165	Root61	Root61_contig_1	2742976	col0	at	2.29248e-12	1	K02028	ABC.PA.A
Root1310_gene_19875	Root1310	Root1310_contig_1	4630701	col0	at	6.792e-12	0.8	K07119	K07119
Root1310_gene_19860	Root1310	Root1310_contig_1	4628374	col0	at	4.81354e-11	0.8		hypothetical protein
Root418_gene_820	Root418	Root418_contig_1	192082	col0	at	6.00867e-11	0.8	K02483	K02483
Root61_gene_3270	Root61	Root61_contig_1	729374	col0	at	8.85653e-11	0.8	K09017	rutR
Root935_gene_4275	Root935	Root935_contig_1	934313	col0	at	9.12693e-11	1		hypothetical protein
Root935_gene_7035	Root935	Root935_contig_1	1571453	col0	at	9.87777e-11	1	K11991	tadA
Root83_gene_740	Root83	Root83_contig_1	163003	col0	at	1.0829e-10	0.6		tRNA-Asn(gtt)
Root935_gene_7610	Root935	Root935_contig_1	1704272	col0	at	1.3373e-10	1		hypothetical protein
Root935_gene_16795	Root935	Root935_contig_1	3789670	col0	at	1.3373e-10	1		hypothetical protein
Root1310_gene_35700	Root1310	Root1310_contig_1	8125312	col0	at	2.20424e-10	0.8	K00010	iolG
Root935_gene_5150	Root935	Root935_contig_1	1139487	col0	at	2.32676e-10	1		hypothetical protein
Root935_gene_20640	Root935	Root935_contig_1	4795347	col0	at	4.24967e-10	1	K00954	E2.7.7.3A, coaD, kdtB
Root935_gene_15180	Root935	Root935_contig_1	3448197	col0	at	4.60288e-10	1	K16137	nemR
Root418_gene_27355	Root418	Root418_contig_1	6319508	col0	at	5.18682e-10	0.8	K05962	E2.7.13.1
Root935_gene_5460	Root935	Root935_contig_1	1217195	col0	at	5.88051e-10	1		hypothetical protein
Root935_gene_20235	Root935	Root935_contig_1	4707455	col0	at	5.88051e-10	1	K07095	K07095
Root1310_gene_28320	Root1310	Root1310_contig_1	6474670	col0	at	1.56334e-09	0.8	K02355	fusA, GFM, EFG
Root935_gene_7010	Root935	Root935_contig_1	1566832	col0	at	2.29316e-09	1		hypothetical protein
Root935_gene_15100	Root935	Root935_contig_1	3425034	col0	at	2.5162e-09	1	K12243	pchR
Root935_gene_5475	Root935	Root935_contig_1	1219606	col0	at	4.92908e-09	1	K07004	K07004
Root935_gene_21490	Root935	Root935_contig_1	5001977	col0	at	7.7439e-09	1	K01218	gmuG
Root935_gene_7685	Root935	Root935_contig_1	1732119	col0	at	8.44484e-09	1	K07182	K07182
Root1310_gene_41560	Root1310	Root1310_contig_2	138190	col0	at	9.11087e-09	1		hypothetical protein
Root61_gene_7285	Root61	Root61_contig_1	1554691	col0	at	9.49475e-09	0.6		hypothetical protein
Root418_gene_21770	Root418	Root418_contig_1	5090865	col0	at	1.24298e-08	0.6	K03624	greA
Root935_gene_20585	Root935	Root935_contig_1	4783665	col0	at	1.42368e-08	1		hypothetical protein
Root935_gene_21425	Root935	Root935_contig_1	4983093	col0	at	1.5243e-08	1	K01881	PARS, proS
Root418_gene_1545	Root418	Root418_contig_1	345158	col0	at	1.86791e-08	0.6	K03719	lrp
Root935_gene_16810	Root935	Root935_contig_1	3793597	col0	at	1.87825e-08	1	K01193	INV, sacA
Root83_gene_1140	Root83	Root83_contig_1	246389	col0	at	2.48213e-08	0.6	K07154	hipA
Root935_gene_5835	Root935	Root935_contig_1	1296518	col0	at	3.8496e-08	1		hypothetical protein
Root1310_gene_20780	Root1310	Root1310_contig_1	4821360	col0	at	3.85958e-08	0.6	K18476	tetR
Root265_gene_32235	Root265	Root265_contig_1	6621428	col0	at	4.23191e-08	0.4	K03098	APOD
Root935_gene_11660	Root935	Root935_contig_1	2622677	col0	at	6.11746e-08	0.8		hypothetical protein
Root935_gene_645	Root935	Root935_contig_1	131455	col0	at	6.41898e-08	0.8		hypothetical protein
Root935_gene_4250	Root935	Root935_contig_1	928419	col0	at	7.74769e-08	1	K07386	pepO
Root935_gene_660	Root935	Root935_contig_1	133948	col0	at	8.80078e-08	0.8		hypothetical protein
Root935_gene_6235	Root935	Root935_contig_1	1383380	col0	at	1.31078e-07	0.6		tRNA-Leu(tag)
Root265_gene_32215	Root265	Root265_contig_1	6617973	col0	at	1.34153e-07	0.4	K20074	prpC, phpP
Root935_gene_2460	Root935	Root935_contig_1	520629	col0	at	1.34153e-07	0.8	K05595	marC
Root1310_gene_20775	Root1310	Root1310_contig_1	4819608	col0	at	1.35622e-07	0.6	K13653	K13653
Root935_gene_20255	Root935	Root935_contig_1	4712519	col0	at	1.58218e-07	1		hypothetical protein
Root935_gene_8110	Root935	Root935_contig_1	1820563	col0	at	2.27636e-07	0.8	K06911	K06911
Root935_gene_5110	Root935	Root935_contig_1	1128926	col0	at	2.58344e-07	1	K21449	ata, sadA, emaA
Root935_gene_11680	Root935	Root935_contig_1	2626072	col0	at	4.50576e-07	0.8	K07720	yesN
Root61_gene_18250	Root61	Root61_contig_1	3890678	col0	at	4.51617e-07	0.6	K06148	ABCC-BAC
Root935_gene_2360	Root935	Root935_contig_1	497618	col0	at	6.47212e-07	0.8	K07568	queA
Root935_gene_9780	Root935	Root935_contig_1	2212326	col0	at	6.56648e-07	0.8	K09704	K09704
Root61_gene_17685	Root61	Root61_contig_1	3758589	col0	at	9.55298e-07	0.6	K03695	clpB
Root935_gene_8125	Root935	Root935_contig_1	1823627	col0	at	9.55298e-07	0.8	K01638	aceB, glcB
Root480_gene_5575	Root480	Root480_contig_1	1277366	col0	at	1.93116e-06	0.4	K00786	E2.4.-.-
Root418_gene_21115	Root418	Root418_contig_1	4954758	col0	at	3.03314e-06	0.4		hypothetical protein
Root935_gene_20195	Root935	Root935_contig_1	4699741	col0	at	4.26001e-06	0.6	K03718	asnC
Root83_gene_3385	Root83	Root83_contig_1	729930	col0	at	4.95519e-06	0.4	K01710	E4.2.1.46, rfbB, rffG
Root935_gene_2255	Root935	Root935_contig_1	472611	col0	at	6.42895e-06	0.6		hypothetical protein
Root418_gene_6055	Root418	Root418_contig_1	1380318	col0	at	9.6178e-06	0.4	K22010	pdtaR
Root935_gene_9870	Root935	Root935_contig_1	2237628	col0	at	1.55527e-05	0.6	K12132	prkC, stkP
Root418_gene_18155	Root418	Root418_contig_1	4277658	col0	at	2.09211e-05	0.4	K21645	hypT, qseD
Root418_gene_1535	Root418	Root418_contig_1	342459	col0	at	2.65653e-05	0.4	K18297	mexT
Root935_gene_20185	Root935	Root935_contig_1	4696971	col0	at	2.66249e-05	0.6	K00786	E2.4.-.-
Root418_gene_17110	Root418	Root418_contig_1	4027604	col0	at	2.78251e-05	0.4	K03477	ulaR
Root935_gene_16255	Root935	Root935_contig_1	3674931	col0	at	2.9622e-05	0.6	K04084	dsbD
Root418_gene_23005	Root418	Root418_contig_1	5356367	col0	at	2.9622e-05	0.4	K03285	TC.GBP
Root935_gene_6245	Root935	Root935_contig_1	1385362	col0	at	3.99699e-05	0.6		hypothetical protein
Root29_gene_2630	Root29	Root29_contig_1	580152	col0	at	4.27555e-05	0.4	K01251	E3.3.1.1, ahcY
Root935_gene_16235	Root935	Root935_contig_1	3670020	col0	at	4.99118e-05	0.6	K01661	menB
Root935_gene_3555	Root935	Root935_contig_1	765070	col0	at	0.000105405	0.6	K07683	nreB
Root935_gene_9860	Root935	Root935_contig_1	2233434	col0	at	0.000137526	0.6	K15836	fhlA
Root935_gene_13985	Root935	Root935_contig_1	3166029	col0	at	0.000167089	0.4		hypothetical protein
Root935_gene_8035	Root935	Root935_contig_1	1808159	col0	at	0.000178326	0.6	K03555	mutS
Root418_gene_19605	Root418	Root418_contig_1	4611907	col0	at	0.000195381	0.4	K12132	prkC, stkP
Root935_gene_17380	Root935	Root935_contig_1	3974718	col0	at	0.000196133	0.4		hypothetical protein
Root935_gene_13990	Root935	Root935_contig_1	3166471	col0	at	0.000219728	0.4		hypothetical protein
Root29_gene_4140	Root29	Root29_contig_1	880350	col0	at	0.000225733	0.4	K03046	rpoC
Root935_gene_6660	Root935	Root935_contig_1	1481213	col0	at	0.000298073	0.4		hypothetical protein
Root935_gene_9875	Root935	Root935_contig_1	2238159	col0	at	0.00047677	0.4	K01252	entB, dhbB, vibB, mxcF
Root83_gene_23890	Root83	Root83_contig_1	5256008	col0	at	0.000504561	0.4	K15662	ituB, mycB, bmyB
Root935_gene_370	Root935	Root935_contig_1	72950	col0	at	0.000517376	0.4		hypothetical protein
Root935_gene_2195	Root935	Root935_contig_1	460016	col0	at	0.000534144	0.4	K03561	exbB
Root935_gene_19910	Root935	Root935_contig_1	4638367	col0	at	0.000602527	0.6	K13611	pksJ
Root935_gene_10375	Root935	Root935_contig_1	2346829	col0	at	0.000605784	0.4		hypothetical protein
Root935_gene_6590	Root935	Root935_contig_1	1463972	col0	at	0.000804046	0.4	K01783	rpe, RPE
Root1310_gene_41130	Root1310	Root1310_contig_2	35951	col0	at	0.000810553	0.6	K01061	E3.1.1.45
Root935_gene_390	Root935	Root935_contig_1	76399	col0	at	0.000855876	0.4		hypothetical protein
Root1310_gene_41150	Root1310	Root1310_contig_2	41269	col0	at	0.000968813	0.6		hypothetical protein
Root935_gene_4845	Root935	Root935_contig_1	1077745	col0	at	0.00103652	0.4	K00721	DPM1
Root935_gene_6890	Root935	Root935_contig_1	1537640	col0	at	0.00123706	0.4	K10764	metZ
Root935_gene_19350	Root935	Root935_contig_1	4504871	col0	at	0.00128263	0.4	K02343	dnaX
Root935_gene_18825	Root935	Root935_contig_1	4357082	col0	at	0.00190004	0.4		hypothetical protein
Root935_gene_6845	Root935	Root935_contig_1	1524468	col0	at	0.00221488	0.4	K00789	metK
Root935_gene_18770	Root935	Root935_contig_1	4347065	col0	at	0.0036918	0.4	K01205	NAGLU
Root935_gene_770	Root935	Root935_contig_1	152408	col0	at	0.00500332	0.4	K21573	susC
Root935_gene_1955	Root935	Root935_contig_1	406198	col0	at	0.00706714	0.4	K02014	TC.FEV.OM
Root935_gene_10370	Root935	Root935_contig_1	2343282	col0	at	0.00822594	0.4	K21573	susC
Root935_gene_17350	Root935	Root935_contig_1	3960805	col0	at	0.0107124	0.4	K21573	susC
LjRoot33_gene_19090	LjRoot33	LjRoot33_contig_1	4201337	col0	lj	9.90878e-16	1	K02970	RP-S21, MRPS21, rpsU
LjRoot59_gene_510	LjRoot59	LjRoot59_contig_1	110800	col0	lj	2.679e-15	1		hypothetical protein
LjRoot262_gene_20675	LjRoot262	LjRoot262_contig_1	4469365	col0	lj	3.87081e-14	1	K20971	ladS
LjRoot33_gene_2900	LjRoot33	LjRoot33_contig_1	662020	col0	lj	2.45375e-13	1	K03285	TC.GBP
LjRoot33_gene_2905	LjRoot33	LjRoot33_contig_1	663633	col0	lj	3.31231e-13	1	K18334	fucD
LjRoot82_gene_890	LjRoot82	LjRoot82_contig_1	175022	col0	lj	4.01822e-13	1	K03642	rlpA
LjRoot60_gene_15760	LjRoot60	LjRoot60_contig_1	3353015	col0	lj	2.0784e-12	1	K02663	pilN
LjRoot59_gene_480	LjRoot59	LjRoot59_contig_1	105264	col0	lj	2.17536e-12	1		hypothetical protein
LjRoot82_gene_880	LjRoot82	LjRoot82_contig_1	173576	col0	lj	4.16825e-12	1	K00384	trxB, TRR
LjRoot59_gene_15155	LjRoot59	LjRoot59_contig_1	3498801	col0	lj	5.0778e-12	1	K01895	ACSS, acs
LjRoot60_gene_13125	LjRoot60	LjRoot60_contig_1	2794540	col0	lj	7.80827e-12	1	K03284	corA
LjRoot60_gene_14340	LjRoot60	LjRoot60_contig_1	3055796	col0	lj	1.07554e-11	1	K01589	purK
LjRoot60_gene_8205	LjRoot60	LjRoot60_contig_1	1738422	col0	lj	1.16996e-11	1	K01915	glnA, GLUL
LjRoot33_gene_23015	LjRoot33	LjRoot33_contig_1	5028318	col0	lj	1.51297e-11	1	K03043	rpoB
LjRoot82_gene_5505	LjRoot82	LjRoot82_contig_1	1185160	col0	lj	1.58005e-11	0.8		tRNA-Leu(caa)
LjRoot60_gene_10810	LjRoot60	LjRoot60_contig_1	2283746	col0	lj	2.61848e-11	1	K02416	fliM
LjRoot60_gene_15210	LjRoot60	LjRoot60_contig_1	3230051	col0	lj	4.46639e-11	1	K02667	pilR, pehR
LjRoot59_gene_10585	LjRoot59	LjRoot59_contig_1	2404281	col0	lj	4.81354e-11	0.8	K07689	uvrY, gacA, varA
LjRoot262_gene_17410	LjRoot262	LjRoot262_contig_1	3745419	col0	lj	8.65611e-11	1	K02014	TC.FEV.OM
LjRoot262_gene_17440	LjRoot262	LjRoot262_contig_1	3755756	col0	lj	8.65611e-11	1	K03320	amt, AMT, MEP
LjRoot262_gene_13355	LjRoot262	LjRoot262_contig_1	2884523	col0	lj	1.59934e-10	1		16S ribosomal RNA
LjRoot262_gene_13360	LjRoot262	LjRoot262_contig_1	2888083	col0	lj	2.08801e-10	1		hypothetical protein
LjRoot82_gene_5540	LjRoot82	LjRoot82_contig_1	1192723	col0	lj	2.93609e-10	0.8		hypothetical protein
LjRoot60_gene_15770	LjRoot60	LjRoot60_contig_1	3355051	col0	lj	3.43028e-10	1	K05366	mrcA
LjRoot44_gene_15235	LjRoot44	LjRoot44_contig_1	3109147	col0	lj	1.25932e-08	0.6	K05350	bglB
LjRoot262_gene_11030	LjRoot262	LjRoot262_contig_1	2428727	col0	lj	1.86702e-08	0.8	K02014	TC.FEV.OM
LjRoot44_gene_15270	LjRoot44	LjRoot44_contig_1	3117994	col0	lj	4.88635e-08	0.6	K00031	IDH1, IDH2, icd
LjRoot72_gene_290	LjRoot72	LjRoot72_contig_1	63537	col0	lj	5.05145e-08	0.6	K21023	mucR
LjRoot59_gene_22290	LjRoot59	LjRoot59_contig_1	5048722	col0	lj	9.55298e-07	0.6	K07678	barA, gacS, varS
LjRoot72_gene_11025	LjRoot72	LjRoot72_contig_1	2407198	col0	lj	1.20696e-06	0.4	K13590	dgcB
LjRoot60_gene_16945	LjRoot60	LjRoot60_contig_1	3600954	col0	lj	1.20696e-06	0.6	K00404	ccoN
LjRoot60_gene_16940	LjRoot60	LjRoot60_contig_1	3599171	col0	lj	1.50053e-06	0.6	K00425	cydA
LjRoot82_gene_10640	LjRoot82	LjRoot82_contig_1	2410707	col0	lj	2.19865e-06	0.6	K00031	IDH1, IDH2, icd
LjRoot59_gene_19055	LjRoot59	LjRoot59_contig_1	4396299	col0	lj	2.35462e-06	0.4	K21089	mlrA
LjRoot82_gene_14760	LjRoot82	LjRoot82_contig_1	3330101	col0	lj	3.14941e-06	0.4		hypothetical protein
LjRoot59_gene_19470	LjRoot59	LjRoot59_contig_1	4486750	col0	lj	3.92098e-06	0.4		hypothetical protein
LjRoot82_gene_14735	LjRoot82	LjRoot82_contig_1	3325788	col0	lj	4.77278e-06	0.4		hypothetical protein
LjRoot44_gene_13065	LjRoot44	LjRoot44_contig_1	2633517	col0	lj	7.76655e-06	0.4	K03577	acrR, smeT
LjRoot59_gene_19460	LjRoot59	LjRoot59_contig_1	4484661	col0	lj	7.91621e-06	0.4		hypothetical protein
LjRoot59_gene_22035	LjRoot59	LjRoot59_contig_1	4997932	col0	lj	1.81001e-05	0.4	K03773	fklB
LjRoot59_gene_22070	LjRoot59	LjRoot59_contig_1	5002812	col0	lj	2.16262e-05	0.4	K03554	rdgC
LjRoot59_gene_24405	LjRoot59	LjRoot59_contig_1	5530014	col0	lj	2.48796e-05	0.4	K13590	dgcB
LjRoot59_gene_24395	LjRoot59	LjRoot59_contig_1	5527672	col0	lj	2.8884e-05	0.4	K00821	argD
LjRoot82_gene_18690	LjRoot82	LjRoot82_contig_1	4348268	col0	lj	6.02698e-05	0.4	K00800	aroA
LjRoot82_gene_18695	LjRoot82	LjRoot82_contig_1	4349444	col0	lj	8.5753e-05	0.4	K22757	QCT, qpcT
LjRoot59_gene_6600	LjRoot59	LjRoot59_contig_1	1495101	col0	lj	8.81312e-05	0.4	K21024	bifA
LjRoot262_gene_20665	LjRoot262	LjRoot262_contig_1	4465398	col0	lj	9.03256e-05	0.4	K21023	mucR
LjRoot46_gene_16205	LjRoot46	LjRoot46_contig_1	3361846	col0	lj	0.000114993	0.4	K21023	mucR
LjRoot60_gene_16050	LjRoot60	LjRoot60_contig_1	3408833	col0	lj	0.000139144	0.4	K02558	mpl
LjRoot82_gene_20970	LjRoot82	LjRoot82_contig_1	4902042	col0	lj	0.000142633	0.4	K11354	cph1
LjRoot262_gene_20670	LjRoot262	LjRoot262_contig_1	4466846	col0	lj	0.000145717	0.4	K20971	ladS
LjRoot46_gene_7540	LjRoot46	LjRoot46_contig_1	1565129	col0	lj	0.000261769	0.4	K03046	rpoC
LjRoot262_gene_18735	LjRoot262	LjRoot262_contig_1	4040312	col0	lj	0.00646666	0.4	K01406	prtC
LjNodule218_gene_28430	LjNodule218	LjNodule218_contig_1	5796999	gifu	at	5.95311e-23	1		hypothetical protein
Root29_gene_25385	Root29	Root29_contig_1	5667789	gifu	at	1.36929e-14	1	K01784	galE, GALE
Root29_gene_25260	Root29	Root29_contig_1	5642802	gifu	at	1.36929e-14	1	K03100	lepB
Root123D2_gene_11745	Root123D2	Root123D2_contig_1	2471397	gifu	at	3.98725e-14	1	K12506	ispDF
Root123D2_gene_15050	Root123D2	Root123D2_contig_1	3121371	gifu	at	4.01822e-13	1	K02014	TC.FEV.OM
Root83_gene_740	Root83	Root83_contig_1	163003	gifu	at	1.17661e-12	0.8		tRNA-Asn(gtt)
Root935_gene_4275	Root935	Root935_contig_1	934313	gifu	at	9.87777e-11	1		hypothetical protein
Root935_gene_7035	Root935	Root935_contig_1	1571453	gifu	at	1.0738e-10	1	K11991	tadA
Root935_gene_7610	Root935	Root935_contig_1	1704272	gifu	at	1.44258e-10	1		hypothetical protein
Root935_gene_5150	Root935	Root935_contig_1	1139487	gifu	at	2.5368e-10	1		hypothetical protein
Root935_gene_20640	Root935	Root935_contig_1	4795347	gifu	at	4.60288e-10	1	K00954	E2.7.7.3A, coaD, kdtB
Root935_gene_6235	Root935	Root935_contig_1	1383380	gifu	at	4.6043e-10	0.8		tRNA-Leu(tag)
Root935_gene_15180	Root935	Root935_contig_1	3448197	gifu	at	4.95076e-10	1	K16137	nemR
Root935_gene_20235	Root935	Root935_contig_1	4707455	gifu	at	6.42755e-10	1	K07095	K07095
Root68_gene_22920	Root68	Root68_contig_1	5104081	gifu	at	1.75227e-09	0.6	K21024	bifA
Root935_gene_7010	Root935	Root935_contig_1	1566832	gifu	at	2.50927e-09	1		hypothetical protein
Root935_gene_15100	Root935	Root935_contig_1	3425034	gifu	at	2.75417e-09	1	K12243	pchR
Root935_gene_7685	Root935	Root935_contig_1	1732119	gifu	at	9.14101e-09	1	K07182	K07182
Root935_gene_9780	Root935	Root935_contig_1	2212326	gifu	at	1.24298e-08	1	K09704	K09704
Root935_gene_20585	Root935	Root935_contig_1	4783665	gifu	at	1.54434e-08	1		hypothetical protein
Root935_gene_16795	Root935	Root935_contig_1	3789670	gifu	at	1.97168e-08	0.8		hypothetical protein
Root83_gene_12605	Root83	Root83_contig_1	2742935	gifu	at	2.19254e-08	0.6		hypothetical protein
Root418_gene_1535	Root418	Root418_contig_1	342459	gifu	at	2.22895e-08	0.6	K18297	mexT
Root935_gene_5835	Root935	Root935_contig_1	1296518	gifu	at	4.18336e-08	1		hypothetical protein
Root418_gene_27355	Root418	Root418_contig_1	6319508	gifu	at	4.51374e-08	0.6	K05962	E2.7.13.1
Root935_gene_11660	Root935	Root935_contig_1	2622677	gifu	at	6.52413e-08	0.8		hypothetical protein
Root935_gene_5460	Root935	Root935_contig_1	1217195	gifu	at	6.88206e-08	0.8		hypothetical protein
Root935_gene_4250	Root935	Root935_contig_1	928419	gifu	at	8.50699e-08	1	K07386	pepO
Root418_gene_26825	Root418	Root418_contig_1	6179549	gifu	at	8.87276e-08	0.6	K03406	mcp
Root935_gene_8035	Root935	Root935_contig_1	1808159	gifu	at	1.55995e-07	1	K03555	mutS
Root935_gene_20255	Root935	Root935_contig_1	4712519	gifu	at	1.73799e-07	1		hypothetical protein
Root935_gene_5110	Root935	Root935_contig_1	1128926	gifu	at	2.83815e-07	1	K21449	ata, sadA, emaA
Root935_gene_5475	Root935	Root935_contig_1	1219606	gifu	at	3.65039e-07	0.8	K07004	K07004
Root83_gene_9680	Root83	Root83_contig_1	2111763	gifu	at	3.7253e-07	0.6	K10125	dctB
Root935_gene_11680	Root935	Root935_contig_1	2626072	gifu	at	4.81877e-07	0.8	K07720	yesN
Root935_gene_6245	Root935	Root935_contig_1	1385362	gifu	at	7.9513e-07	0.8		hypothetical protein
Root935_gene_16810	Root935	Root935_contig_1	3793597	gifu	at	1.11805e-06	0.8	K01193	INV, sacA
Root935_gene_19910	Root935	Root935_contig_1	4638367	gifu	at	1.16511e-06	1	K13611	pksJ
Root418_gene_21770	Root418	Root418_contig_1	5090865	gifu	at	3.03314e-06	0.4	K03624	greA
Root480_gene_5575	Root480	Root480_contig_1	1277366	gifu	at	3.46579e-06	0.4	K00786	E2.4.-.-
Root935_gene_645	Root935	Root935_contig_1	131455	gifu	at	6.56362e-06	0.6		hypothetical protein
Root935_gene_660	Root935	Root935_contig_1	133948	gifu	at	8.43418e-06	0.6		hypothetical protein
Root83_gene_3385	Root83	Root83_contig_1	729930	gifu	at	2.5454e-05	0.4	K01710	E4.2.1.46, rfbB, rffG
Root935_gene_21490	Root935	Root935_contig_1	5001977	gifu	at	3.06874e-05	0.6	K01218	gmuG
Root935_gene_13870	Root935	Root935_contig_1	3141457	gifu	at	3.73835e-05	0.6	K21023	mucR
Root935_gene_21425	Root935	Root935_contig_1	4983093	gifu	at	4.76817e-05	0.6	K01881	PARS, proS
LjNodule218_gene_13790	LjNodule218	LjNodule218_contig_1	2891344	gifu	at	6.09335e-05	0.2	K00001	E1.1.1.1, adh
Root480_gene_11095	Root480	Root480_contig_1	2454939	gifu	at	8.48462e-05	0.4	K02674	pilY1
Root83_gene_19085	Root83	Root83_contig_1	4193334	gifu	at	8.81312e-05	0.4	K01810	GPI, pgi
LjNodule218_gene_690	LjNodule218	LjNodule218_contig_1	143166	gifu	at	0.000125076	0.2	K12368	dppA
Root935_gene_9860	Root935	Root935_contig_1	2233434	gifu	at	0.000143962	0.6	K15836	fhlA
LjNodule218_gene_695	LjNodule218	LjNodule218_contig_1	145234	gifu	at	0.000174206	0.2	K01897	ACSL, fadD
Root83_gene_9685	Root83	Root83_contig_1	2113295	gifu	at	0.000181905	0.4	K18765	csrD
Root935_gene_9875	Root935	Root935_contig_1	2238159	gifu	at	0.000494344	0.4	K01252	entB, dhbB, vibB, mxcF
Root935_gene_11675	Root935	Root935_contig_1	2625257	gifu	at	0.000541953	0.4		hypothetical protein
Root935_gene_20360	Root935	Root935_contig_1	4736386	gifu	at	0.000551412	0.4		hypothetical protein
Root935_gene_4235	Root935	Root935_contig_1	925875	gifu	at	0.000665147	0.4		hypothetical protein
Root935_gene_8630	Root935	Root935_contig_1	1926816	gifu	at	0.00084135	0.4		hypothetical protein
Root935_gene_9870	Root935	Root935_contig_1	2237628	gifu	at	0.000882595	0.4	K12132	prkC, stkP
Root935_gene_8110	Root935	Root935_contig_1	1820563	gifu	at	0.000935099	0.4	K06911	K06911
Root935_gene_4240	Root935	Root935_contig_1	926787	gifu	at	0.0012337	0.4	K01698	hemB, ALAD
Root935_gene_16255	Root935	Root935_contig_1	3674931	gifu	at	0.00137363	0.4	K04084	dsbD
Root935_gene_2425	Root935	Root935_contig_1	512770	gifu	at	0.00186905	0.4		hypothetical protein
Root935_gene_8125	Root935	Root935_contig_1	1823627	gifu	at	0.00194416	0.4	K01638	aceB, glcB
Root935_gene_16235	Root935	Root935_contig_1	3670020	gifu	at	0.00197613	0.4	K01661	menB
Root935_gene_8800	Root935	Root935_contig_1	1958966	gifu	at	0.00214221	0.6		hypothetical protein
Root935_gene_890	Root935	Root935_contig_1	191182	gifu	at	0.0101024	0.4	K21573	susC
Root935_gene_14485	Root935	Root935_contig_1	3274704	gifu	at	0.0316916	0.4	K11904	vgrG
LjNodule218_gene_28430	LjNodule218	LjNodule218_contig_1	5796999	gifu	lj	5.95311e-23	0.8		hypothetical protein
LjRoot33_gene_19090	LjRoot33	LjRoot33_contig_1	4201337	gifu	lj	4.36034e-14	1	K02970	RP-S21, MRPS21, rpsU
LjRoot72_gene_20060	LjRoot72	LjRoot72_contig_1	4410772	gifu	lj	2.78971e-13	0.8	K02408	fliE
LjRoot72_gene_290	LjRoot72	LjRoot72_contig_1	63537	gifu	lj	2.96401e-12	1	K21023	mucR
LjRoot33_gene_2900	LjRoot33	LjRoot33_contig_1	662020	gifu	lj	1.97735e-11	1	K03285	TC.GBP
LjRoot72_gene_20055	LjRoot72	LjRoot72_contig_1	4408902	gifu	lj	2.78846e-11	0.8	K02409	fliF
LjRoot33_gene_2905	LjRoot33	LjRoot33_contig_1	663633	gifu	lj	3.13225e-11	1	K18334	fucD
LjRoot262_gene_17410	LjRoot262	LjRoot262_contig_1	3745419	gifu	lj	3.61771e-11	1	K02014	TC.FEV.OM
LjRoot262_gene_17440	LjRoot262	LjRoot262_contig_1	3755756	gifu	lj	3.61771e-11	1	K03320	amt, AMT, MEP
LjRoot59_gene_10585	LjRoot59	LjRoot59_contig_1	2404281	gifu	lj	8.65611e-11	0.8	K07689	uvrY, gacA, varA
LjRoot262_gene_20665	LjRoot262	LjRoot262_contig_1	4465398	gifu	lj	1.13245e-09	0.8	K21023	mucR
LjRoot33_gene_23015	LjRoot33	LjRoot33_contig_1	5028318	gifu	lj	1.43395e-09	1	K03043	rpoB
LjRoot59_gene_510	LjRoot59	LjRoot59_contig_1	110800	gifu	lj	2.25276e-09	0.6		hypothetical protein
LjRoot59_gene_13620	LjRoot59	LjRoot59_contig_1	3159779	gifu	lj	6.061e-09	0.8	K20975	K20975
LjRoot262_gene_13355	LjRoot262	LjRoot262_contig_1	2884523	gifu	lj	1.16192e-08	0.8		16S ribosomal RNA
LjRoot262_gene_13360	LjRoot262	LjRoot262_contig_1	2888083	gifu	lj	1.39526e-08	0.8		hypothetical protein
LjNodule218_gene_25505	LjNodule218	LjNodule218_contig_1	5215623	gifu	lj	4.44397e-08	0.6	K08234	yaeR
LjRoot59_gene_10905	LjRoot59	LjRoot59_contig_1	2485308	gifu	lj	1.31078e-07	0.6	K14657	nodD
LjRoot33_gene_14235	LjRoot33	LjRoot33_contig_1	3136198	gifu	lj	1.90447e-07	0.6	K02556	motA
LjRoot59_gene_480	LjRoot59	LjRoot59_contig_1	105264	gifu	lj	2.43642e-07	0.6		hypothetical protein
LjRoot59_gene_15155	LjRoot59	LjRoot59_contig_1	3498801	gifu	lj	4.40732e-07	0.6	K01895	ACSS, acs
LjRoot59_gene_13775	LjRoot59	LjRoot59_contig_1	3195024	gifu	lj	5.2335e-07	0.6	K02584	nifA
LjRoot262_gene_20670	LjRoot262	LjRoot262_contig_1	4466846	gifu	lj	5.83234e-07	0.6	K20971	ladS
LjRoot33_gene_11725	LjRoot33	LjRoot33_contig_1	2581544	gifu	lj	2.67763e-05	0.4		hypothetical protein
LjRoot59_gene_24405	LjRoot59	LjRoot59_contig_1	5530014	gifu	lj	3.26686e-05	0.4	K13590	dgcB
LjRoot59_gene_24395	LjRoot59	LjRoot59_contig_1	5527672	gifu	lj	3.88206e-05	0.4	K00821	argD
LjRoot33_gene_19375	LjRoot33	LjRoot33_contig_1	4269610	gifu	lj	3.99699e-05	0.4	K14682	argAB
LjNodule218_gene_13790	LjNodule218	LjNodule218_contig_1	2891344	gifu	lj	6.09335e-05	0.2	K00001	E1.1.1.1, adh
LjRoot33_gene_11730	LjRoot33	LjRoot33_contig_1	2582295	gifu	lj	6.23136e-05	0.4	K07467	rstA1
LjRoot59_gene_10925	LjRoot59	LjRoot59_contig_1	2489293	gifu	lj	7.42721e-05	0.4		hypothetical protein
LjNodule218_gene_690	LjNodule218	LjNodule218_contig_1	143166	gifu	lj	0.000125076	0.2	K12368	dppA
LjRoot33_gene_19695	LjRoot33	LjRoot33_contig_1	4327744	gifu	lj	0.000165562	0.4	K14393	actP
LjNodule218_gene_695	LjNodule218	LjNodule218_contig_1	145234	gifu	lj	0.000174206	0.2	K01897	ACSL, fadD
LjRoot59_gene_22290	LjRoot59	LjRoot59_contig_1	5048722	gifu	lj	0.000188536	0.4	K07678	barA, gacS, varS
LjRoot33_gene_19370	LjRoot33	LjRoot33_contig_1	4267312	gifu	lj	0.000203583	0.4	K03406	mcp
