## Supplemental Table 1 for "Experimental evolution of root-associated microbial communities"

### Sheet: S1_syncom_summary
Strain	Collection	Family	Extinction	r (in vitro) [1/h]	r (in situ) [1/h]	Doublings
Root685	At-SPHERE	Hyphomicrobiaceae	-	0.0175904	0.139152	265
Root123D2	At-SPHERE	Bradyrhizobiaceae	-	0.0552872	0.0972341	834
Root720	At-SPHERE	Sphingomonadaceae	-	0.056591	0.16217	857
Root480	At-SPHERE	Xanthomonadaceae	-	0.0584356	0.175648	885
LjRoot222	Lj-PSHERE	Hyphomicrobiaceae	-	0.071322	0.14142	1063
Root1310	At-SPHERE	Streptomycetaceae	-	0.0737101	0.212435	1070
Root29	At-SPHERE	Comamonadaceae	-	0.0741949	0.0956074	1111
LjRoot80	Lj-PSHERE	Mycobacteriaceae	-	0.0840803	0.0842839	1244
LjRoot33	Lj-PSHERE	Oxalobacteraceae	-	0.0846458	0.36262	1282
Root77	At-SPHERE	Caulobacteraceae	-	0.0873036	0.149852	1315
LjRoot52	Lj-PSHERE	Bradyrhizobiaceae	-	0.0920334	0.299048	1358
LjRoot303	Lj-PSHERE	Streptomycetaceae	1	0.0908727		1376
Root695	At-SPHERE	Phyllobacteriaceae	-	0.0959127	0.0988448	1453
LjRoot72	Lj-PSHERE	Comamonadaceae	-	0.139376	0.208495	1520
Root265	At-SPHERE	Mycobacteriaceae	-	0.103136	0.093447	1558
LjNodule218	Lj-PSHERE	Phyllobacteriaceae	-	0.103249	0.0810308	1564
LjRoot44	Lj-PSHERE	Microbacteriaceae	-	0.120152	0.393698	1820
LjRoot5	Lj-PSHERE	Bacillaceae	1	0.120722		1822
Root83	At-SPHERE	Alcaligenaceae	-	0.126	0.468553	1908
LjRoot24	Lj-PSHERE	Intrasporangiaceae	3	0.128171		1937
Root101	At-SPHERE	Intrasporangiaceae	15	0.131721	0.610476	1995
LjRoot46	Lj-PSHERE	Rhizobiaceae	-	0.135555	0.428192	2055
Root61	At-SPHERE	Microbacteriaceae	-	0.138115	0.313855	2091
LjRoot60	Lj-PSHERE	Xanthomonadaceae	-	0.161984	0.458101	2455
Root142	At-SPHERE	Rhizobiaceae	-	0.162994	0.258153	2469
LjRoot17	Lj-PSHERE	Caulobacteraceae	-	0.167953	0.280858	2520
LjRoot262	Lj-PSHERE	Sphingomonadaceae	-	0.196483	0.0408181	2968
Root935	At-SPHERE	Flavobacteriaceae	-	0.21802	0.307805	3305
LjRoot82	Lj-PSHERE	Flavobacteriaceae	-	0.247253	0.503829	3748
LjRoot1	Lj-PSHERE	Alcaligenaceae	-	0.255762	0.417806	3871
Root418	At-SPHERE	Oxalobacteraceae	-	0.30869	0.163558	4406
LjRoot59	Lj-PSHERE	Pseudomonadaceae	-	0.397113	0.85308	6002
Root68	At-SPHERE	Pseudomonadaceae	-	0.41309	1.49073	6259
Root131	At-SPHERE	Bacillaceae	11	1.0677		15926
